# Comammox *Nitrospira* bacteria outnumber canonical nitrifiers irrespective of nitrogen source and availability

**DOI:** 10.1101/2021.09.27.461883

**Authors:** Katherine J. Vilardi, Irmarie Cotto, Maria Sevillano Rivera, Zihan Dai, Christopher L. Anderson, Ameet Pinto

## Abstract

Complete ammonia oxidizing bacteria coexist with canonical ammonia and nitrite oxidizing bacteria in a wide range of environments. Whether this is due to competitive or cooperative interactions, or a result of niche separation is not yet clear. Understanding the factors driving coexistence of nitrifiers is critical to manage nitrification processes occurring in engineered and natural ecosystems. In this study, microcosm-based experiments were used to investigate the impact of nitrogen source and loading on the population dynamics of nitrifiers in drinking water biofilter media. Shotgun sequencing of DNA followed by co-assembly and reconstruction of metagenome assembled genomes revealed clade A2 comammox bacteria were likely the primary nitrifiers within microcosms and increased in abundance over *Nitrsomonas-like* ammonia and *Nitrospira-like* nitrite oxidizing bacteria irrespective of nitrogen source type or loading. Changes in comammox bacterial abundance did not correlate with either ammonia or nitrite oxidizing bacterial abundance in urea amended systems where metabolic reconstruction indicated potential for cross feeding between ammonia and nitrite oxidizing bacteria. In contrast, comammox bacterial abundance demonstrated a negative correlation with nitrite oxidizers in ammonia amended systems. This suggests potentially weaker synergistic relationships between ammonia and nitrite oxidizers might enable comammox bacteria to displace nitrite oxidizers from complex nitrifying communities.
