## Supplementary material for "Comammox *Nitrospira* bacteria outnumber canonical nitrifiers irrespective of nitrogen source and availability": Table S6

### Sheet: updated_bin_stats_mod2
Table S1: Statistics for 145 metagenome assembled genomes obtained in this study. See excel sheet Supplemental MAG Information.
Bin ID	Completeness	Contamination	Genome size	Mean coverage	N50 scaffolds	GC (%)	Predicted proteins	Kegg annotated	Percent annotated	Proteins completeness	Redundant SCGs	GTDB classification
Bin_11_1	98.51	1.98	5590809	35.1019	99840	34.73	4562	1604	35.16	4631	0	d__Bacteria;p__Bacteroidota;c__Bacteroidia;o__Chitinophagales;f__Saprospiraceae;g__;s__
Bin_11_3_sub	83.86	1.26	3306690	8.28167	13379	38.37	2917	1037	35.5502	3478.42	3	d__Bacteria;p__Bacteroidota;c__Kapabacteria;o__Kapabacteriales;f__UBA961;g__UBA2353;s__
Bin_18_1_sub	83.26	5.75	5792458	12.4206	10709	61.84	4971	1514	30.4566	5970.45	0	d__Bacteria;p__Planctomycetota;c__Planctomycetes;o__Pirellulales;f__UBA11386;g__;s__
Bin_20_2	83.52	3.32	3251189	48.9742	13664	68.79	3605	1893	52.5104	4316.33	2	d__Bacteria;p__Proteobacteria;c__Gammaproteobacteria;o__Burkholderiales;f__SG8-39;g__RBG-16-66-20;s__
Bin_20_3_2	85.23	6.67	4201548	24.2256	14576	69.62	4420	2394	54.1629	5185.97	3	d__Bacteria;p__Proteobacteria;c__Gammaproteobacteria;o__Burkholderiales;f__Burkholderiaceae;g__Ramlibacter;s__
Bin_23_1	97.06	1.39	5008332	85.9975	266045	63.93	4700	2447	52.0638	4842.37	0	d__Bacteria;p__Proteobacteria;c__Alphaproteobacteria;o__Rhizobiales;f__Xanthobacteraceae;g__Bradyrhizobium;s__
Bin_23_12	97.47	4.43	4147226	34.0454	141350	64.07	3993	2297	57.5257	4096.65	1	d__Bacteria;p__Proteobacteria;c__Alphaproteobacteria;o__Rhizobiales;f__Xanthobacteraceae;g__;s__
Bin_23_2_sub	87.66	1.79	3173887	58.7514	79192	64.2	3128	1485	47.4744	3568.33	0	d__Bacteria;p__Proteobacteria;c__Alphaproteobacteria;o__Caulobacterales;f__Hyphomonadaceae;g__UBA7672;s__
Bin_23_5	99.71	1.14	3729319	18.5563	212482	63.45	3612	1649	45.6534	3622.51	0	d__Bacteria;p__Proteobacteria;c__Alphaproteobacteria;o__Caulobacterales;f__Hyphomonadaceae;g__Hyphomonas;s__
Bin_23_6	96.12	0.11	3543595	26.152	279047	62.91	3565	1986	55.7083	3708.91	0	d__Bacteria;p__Proteobacteria;c__Alphaproteobacteria;o__Rhizobiales;f__Methylopilaceae;g__Ga0077545;s__Ga0077545 sp001464335
Bin_23_7	98.48	0.65	4185665	30.4445	307216	64.11	4053	1849	45.6205	4115.56	0	d__Bacteria;p__Proteobacteria;c__Alphaproteobacteria;o__Caulobacterales;f__Hyphomonadaceae;g__UBA7672;s__
Bin_23_8	96.38	0.87	3776607	31.2483	135539	65.97	3719	1849	49.7177	3858.68	0	d__Bacteria;p__Proteobacteria;c__Alphaproteobacteria;o__Sphingomonadales;f__;g__;s__
Bin_25_2_1	94.41	0.57	4374844	17.3473	38896	65.04	4072	2261	55.5255	4313.1	1	d__Bacteria;p__Proteobacteria;c__Gammaproteobacteria;o__Burkholderiales;f__Burkholderiaceae;g__Acidovorax_D;s__Acidovorax_D sp001464865
Bin_25_3	94.86	3.01	3896410	371.252	22107	65.47	3858	2253	58.3981	4067.05	1	d__Bacteria;p__Proteobacteria;c__Gammaproteobacteria;o__Burkholderiales;f__Burkholderiaceae;g__Hydrogenophaga;s__
Bin_25_4	81.54	9	3675893	143.736	33543	65	3630	2001	55.124	4451.8	2	d__Bacteria;p__Proteobacteria;c__Gammaproteobacteria;o__Burkholderiales;f__Burkholderiaceae;g__Hydrogenophaga;s__
Bin_26_2_1_sub	76.12	1.9	3811099	90.4783	21137	72.88	3989	1435	35.9739	5240.41	1	d__Bacteria;p__Actinobacteriota;c__Thermoleophilia;o__Ga0077560;f__Ga0077560;g__Ga0077560;s__Ga0077560 sp001464275
Bin_28_2_sub	94.8	2.57	6052734	37.6402	14522	49.65	4886	1572	32.1736	5154.01	1	d__Bacteria;p__Bacteroidota;c__Bacteroidia;o__Chitinophagales;f__Saprospiraceae;g__;s__
Bin_29_2	99.19	0.6	6075391	464.275	602391	63.04	5704	2871	50.3331	5750.58	1	d__Bacteria;p__Proteobacteria;c__Alphaproteobacteria;o__Rhizobiales;f__Hyphomicrobiaceae;g__Ga0077555;s__Ga0077555 sp001464655
Bin_29_3	82.39	0	4369412	84.1132	76415	63.7	4116	1924	46.7444	4995.75	0	d__Bacteria;p__Proteobacteria;c__Alphaproteobacteria;o__Rhizobiales;f__Hyphomicrobiaceae;g__Ga0077555;s__
Bin_29_6	91.05	1.01	5711902	59.1024	119934	64.02	5358	2405	44.8862	5884.68	1	d__Bacteria;p__Proteobacteria;c__Alphaproteobacteria;o__Rhizobiales;f__Hyphomicrobiaceae;g__Ga0077555;s__Ga0077555 sp001464755
Bin_29_8	96.37	1.01	4755401	23.0937	195457	66.1	4392	2189	49.8406	4557.43	1	d__Bacteria;p__Proteobacteria;c__Alphaproteobacteria;o__Rhizobiales;f__Hyphomicrobiaceae;g__Ga0077555;s__Ga0077555 sp001464955
Bin_30_3_2	97.84	1.21	3169670	83.053	404376	60.87	3096	1754	56.6537	3164.35	0	d__Bacteria;p__Proteobacteria;c__Alphaproteobacteria;o__Rhizobiales;f__Xanthobacteraceae;g__Ga0077548;s__
Bin_30_3_3	97.83	2.3	5340936	77.2573	95021	61.92	4256	1920	45.1128	4350.4	0	d__Bacteria;p__Proteobacteria;c__Gammaproteobacteria;o__Xanthomonadales;f__SZUA-5;g__;s__
Bin_30_4_2	98.22	0.81	4680174	69.8747	115124	60.55	3968	1882	47.4294	4039.91	0	d__Bacteria;p__Proteobacteria;c__Gammaproteobacteria;o__Xanthomonadales;f__SZUA-5;g__;s__
Bin_30_5	98.85	0	6443003	79.8083	367727	61.86	5176	1796	34.6986	5236.22	0	d__Bacteria;p__Planctomycetota;c__Planctomycetes;o__Pirellulales;f__PALSA-1355;g__;s__
Bin_30_7	98.1	0.85	3398839	96.361	226407	60.79	3208	1667	51.9638	3270.13	0	d__Bacteria;p__Proteobacteria;c__Alphaproteobacteria;o__Rhizobiales;f__Hyphomicrobiaceae;g__Hyphomicrobium;s__Hyphomicrobium sp001464285
Bin_33_2_sub	88.09	3.06	6401386	24.9785	57262	67.08	6333	3043	48.0499	7189.24	1	d__Bacteria;p__Proteobacteria;c__Alphaproteobacteria;o__Reyranellales;f__Reyranellaceae;g__;s__
Bin_33_5_sub	79.6	1.24	6757513	43.4833	36746	67.72	6282	2945	46.88	7891.96	0	d__Bacteria;p__Proteobacteria;c__Alphaproteobacteria;o__Reyranellales;f__Reyranellaceae;g__Reyranella;s__
Bin_33_7	99.37	0	4332633	45.8169	119454	67.59	4202	2370	56.4017	4228.64	1	d__Bacteria;p__Proteobacteria;c__Alphaproteobacteria;o__Rhizobiales;f__Phreatobacteraceae;g__Phreatobacter;s__
Bin_34_1_sub	97.53	1.7	5539372	264.339	165877	67.13	5059	2550	50.4052	5187.12	2	d__Bacteria;p__Proteobacteria;c__Gammaproteobacteria;o__Burkholderiales;f__Burkholderiaceae;g__;s__
Bin_39_2_2	100	1.09	5383319	27.6685	113301	66.66	5463	2869	52.5169	5463	0	d__Bacteria;p__Proteobacteria;c__Alphaproteobacteria;o__Dongiales;f__Dongiaceae;g__;s__
Bin_40_2	98.97	2.11	5574724	125.679	159922	67.68	4777	2640	55.2648	4826.72	0	d__Bacteria;p__Proteobacteria;c__Gammaproteobacteria;o__Burkholderiales;f__Ga0077523;g__Ga0077526;s__
Bin_42_5_sub	98.63	2.05	7434437	226.865	96818	68.87	6988	3454	49.4276	7085.07	1	d__Bacteria;p__Proteobacteria;c__Gammaproteobacteria;o__Burkholderiales;f__Burkholderiaceae;g__Rubrivivax;s__
Bin_47_5	82.26	1.39	4950703	26.7628	154103	67.74	4249	1546	36.385	5165.33	2	d__Bacteria;p__Myxococcota;c__Myxococcia;o__Myxococcales;f__Myxococcaceae;g__Archangium_A;s__
Bin_48_1	99.1	0.9	2402347	16.9169	117618	39.35	2384	1073	45.0084	2405.65	0	d__Bacteria;p__Bdellovibrionota;c__Bdellovibrionia;o__Bdellovibrionales;f__Bdellovibrionaceae;g__;s__
Bin_49_1	97.75	1.12	9196207	25.5039	74498	54.13	6849	2046	29.873	7006.65	1	d__Bacteria;p__Planctomycetota;c__Planctomycetes;o__Planctomycetales;f__Planctomycetaceae;g__Fuerstia;s__
Bin_49_2_2_1	96.76	3.69	3533470	567.283	165773	56.94	3583	1516	42.3109	3702.98	0	d__Bacteria;p__Nitrospirota;c__Nitrospiria;o__Nitrospirales;f__Nitrospiraceae;g__Nitrospira;s__
Bin_49_4	91.31	1.92	3619677	539.874	64940	55.37	3709	1560	42.0599	4061.99	0	d__Bacteria;p__Nitrospirota;c__Nitrospiria;o__Nitrospirales;f__Nitrospiraceae;g__Nitrospira;s__Nitrospira sp001464735
Bin_50_3	98.18	0	7960424	12.079	118495	52.37	7059	2521	35.7133	7189.86	3	d__Bacteria;p__Chloroflexota;c__Anaerolineae;o__SBR1031;f__A4b;g__GCA-2702065;s__
Bin_52_2	93.19	1.21	3616395	16.0665	63759	62.99	3612	2068	57.2536	3875.95	2	d__Bacteria;p__Proteobacteria;c__Gammaproteobacteria;o__Burkholderiales;f__SG8-41;g__Ga0077527;s__Ga0077527 sp001464815
Bin_52_4	93.36	0.53	3406211	56.0354	20795	64.14	3504	1994	56.9064	3753.21	0	d__Bacteria;p__Proteobacteria;c__Gammaproteobacteria;o__Burkholderiales;f__SG8-41;g__Ga0077527;s__
Bin_53_4_sub	83.26	2.28	3360631	11.444	28563	40.31	3828	1124	29.3626	4597.65	4	d__Bacteria;p__Bdellovibrionota;c__Bdellovibrionia;o__Bdellovibrionales;f__Bdellovibrionaceae;g__Ga0074139;s__Ga0074139 sp001464795
Bin_54_2	99.06	0.87	7781097	19.4222	112940	56.12	6994	2281	32.6137	7060.37	2	d__Bacteria;p__Acidobacteriota;c__Acidobacteriae;o__Bryobacterales;f__Bryobacteraceae;g__Bryobacter;s__
Bin_55_1_sub	96.33	4.83	6891814	13.3439	37760	61.12	6150	2121	34.4878	6384.3	2	d__Bacteria;p__Acidobacteriota;c__Acidobacteriae;o__Bryobacterales;f__Bryobacteraceae;g__Bryobacter;s__
Bin_56_5	99.26	0.99	4485540	52.9292	336221	38.24	3989	1464	36.7009	4018.74	0	d__Bacteria;p__Bacteroidota;c__Bacteroidia;o__Chitinophagales;f__Chitinophagaceae;g__JJ008;s__
Bin_57_2_2_sub	91.81	4.55	3542855	10.6902	20898	66.36	2891	1015	35.109	3148.89	3	d__Bacteria;p__Planctomycetota;c__Phycisphaerae;o__Phycisphaerales;f__SM1A02;g__;s__
Bin_61_1	93.94	1.7	3417286	13.1693	30086	68.69	2915	1084	37.187	3103.04	0	d__Bacteria;p__Planctomycetota;c__Phycisphaerae;o__Phycisphaerales;f__SM1A02;g__;s__
Bin_61_3	95.37	0.93	2958556	24.4028	271870	68.09	2813	1078	38.3221	2949.56	0	d__Bacteria;p__Armatimonadota;c__Fimbriimonadia;o__Fimbriimonadales;f__Fimbriimonadaceae;g__;s__
Bin_62_2_sub	74.28	1.94	3338378	8.54834	6329	65.25	3765	1760	46.7463	5068.66	2	d__Bacteria;p__Proteobacteria;c__Gammaproteobacteria;o__Burkholderiales;f__Rhodocyclaceae;g__Sulfuritalea;s__
Bin_66_1	99.54	1.74	5183495	41.9858	193636	63.54	4190	2019	48.1862	4209.36	0	d__Bacteria;p__Proteobacteria;c__Gammaproteobacteria;o__Xanthomonadales;f__Ahniellaceae;g__0-14-3-00-62-12;s__
Bin_66_3	96.03	5.43	5703084	24.2458	91848	65.89	5197	2581	49.6633	5411.85	0	d__Bacteria;p__Proteobacteria;c__Gammaproteobacteria;o__Ga0077536;f__Ga0077536;g__Ga0077536;s__Ga0077536 sp001464935
Bin_68_1	98.15	1.85	3342432	19.6209	59773	62.58	3242	1707	52.6527	3303.11	0	d__Bacteria;p__Proteobacteria;c__Alphaproteobacteria;o__Rhizobiales;f__Beijerinckiaceae;g__Methylocystis;s__
Bin_68_2_sub	89.64	2.9	4194101	15.0262	10676	62.38	4589	1870	40.7496	5119.37	6	d__Bacteria;p__Proteobacteria;c__Alphaproteobacteria;o__Rhizobiales;f__Beijerinckiaceae;g__Methylocystis;s__
Bin_69_sub	93.26	4.83	7388887	15.0988	16124	67.76	6525	1902	29.1494	6996.57	3	d__Bacteria;p__Planctomycetota;c__Planctomycetes;o__Gemmatales;f__Gemmataceae;g__Gemmata;s__
Bin_70_1	90.91	3.74	7851311	13.9161	119370	57.28	7079	2444	34.5247	7786.82	3	d__Bacteria;p__Chloroflexota;c__Anaerolineae;o__SBR1031;f__A4b;g__;s__
Bin_71_2	97.15	0.49	5147784	1315.91	310585	63.82	4896	2525	51.5727	5039.63	0	d__Bacteria;p__Proteobacteria;c__Alphaproteobacteria;o__Rhizobiales;f__Xanthobacteraceae;g__Bradyrhizobium;s__Bradyrhizobium sp001464035
Bin_72_2	94.86	3.15	3881227	25.7564	37261	64.82	3910	2143	54.8082	4121.86	1	d__Bacteria;p__Proteobacteria;c__Alphaproteobacteria;o__Rhizobiales;f__Xanthobacteraceae;g__Pseudolabrys;s__
Bin_74	72.95	0.25	2511682	15.9629	5745	72.22	2971	1424	47.93	4072.65	1	d__Bacteria;p__Proteobacteria;c__Alphaproteobacteria;o__Acetobacterales;f__Acetobacteraceae;g__Rubritepida;s__
Bin_76_1	96.58	6.03	5721532	16.3109	25196	47.15	5340	1889	35.3745	5529.1	0	d__Bacteria;p__Acidobacteriota;c__Blastocatellia;o__Pyrinomonadales;f__Pyrinomonadaceae;g__;s__
Bin_80_sub	94.79	2.68	4628932	13.3425	43619	62.21	4255	1737	40.8226	4488.87	3	d__Bacteria;p__Gemmatimonadota;c__Gemmatimonadetes;o__Gemmatimonadales;f__Gemmatimonadaceae;g__;s__
bin.100_sub	94.51	0.77	2863944	61.2666	40544	63.15	2975	1482	49.8151	3147.82	1	d__Bacteria;p__Proteobacteria;c__Alphaproteobacteria;o__Caulobacterales;f__Hyphomonadaceae;g__SWB02;s__
bin.109	93.88	0.97	3872228	184.421	174715	63.47	3834	2125	55.4251	4083.94	0	d__Bacteria;p__Proteobacteria;c__Alphaproteobacteria;o__Rhizobiales;f__Xanthobacteraceae;g__Pseudorhodoplanes;s__
bin.11	94.41	7.28	9753182	18.525	33161	69.81	9212	2639	28.6474	9757.44	3	d__Bacteria;p__Myxococcota;c__Polyangia;o__Polyangiales;f__;g__;s__
bin.114	97.58	1.53	3925529	36.6909	214401	64.05	3630	1863	51.3223	3720.02	0	d__Bacteria;p__Proteobacteria;c__Alphaproteobacteria;o__Rhizobiales;f__Hyphomicrobiaceae;g__Hyphomicrobium;s__
bin.116	93.73	2.99	5489905	15.4113	59702	69.24	5219	1896	36.3288	5568.12	1	d__Bacteria;p__Actinobacteriota;c__Acidimicrobiia;o__Microtrichales;f__Ilumatobacteraceae;g__;s__
bin.120	71.78	0	1209343	31.4158	683555	56.74	1153	381	33.0442	1606.3	0	d__Bacteria;p__Patescibacteria;c__ABY1;o__SG8-24;f__2-12-FULL-60-25;g__21-14-all-47-17;s__
bin.126_sub	78.35	3.12	3227912	7.17883	7987	51.76	3356	1107	32.9857	4283.34	1	d__Bacteria;p__Bdellovibrionota;c__Bdellovibrionia;o__Bdellovibrionales;f__Bdellovibrionaceae;g__Ga0074137;s__
bin.134_sub	96.59	6.82	4081535	12.4114	43344	64.34	3261	1124	34.468	3376.13	0	d__Bacteria;p__Planctomycetota;c__Phycisphaerae;o__Phycisphaerales;f__SM1A02;g__UBA2402;s__
bin.137_sub	97.77	0.49	4056421	46.1853	382583	38.06	3639	1367	37.5653	3722	0	d__Bacteria;p__Bacteroidota;c__Bacteroidia;o__Chitinophagales;f__Chitinophagaceae;g__JJ008;s__JJ008 sp001464625
bin.139	99.6	0.76	3899670	33.0725	403647	64.02	3764	2174	57.7577	3779.12	1	d__Bacteria;p__Proteobacteria;c__Alphaproteobacteria;o__Rhodobacterales;f__Rhodobacteraceae;g__TH137;s__
bin.151	84.9	6.79	4965071	15.871	15294	70.11	4667	1861	39.8757	5497.06	6	d__Bacteria;p__Acidobacteriota;c__Vicinamibacteria;o__Vicinamibacterales;f__UBA2999;g__;s__
bin.157	92.69	1.94	6283454	19.4145	345214	64.34	5348	1948	36.4248	5769.77	1	d__Bacteria;p__Myxococcota;c__XYA12-FULL-58-9;o__XYA12-FULL-58-9;f__XYA12-FULL-58-9;g__;s__
bin.161	94.59	1.92	3662008	9.51025	16250	53.75	3750	1250	33.3333	3964.48	2	d__Bacteria;p__Bdellovibrionota;c__Bdellovibrionia;o__Bdellovibrionales;f__UBA1609;g__;s__
bin.171_sub	91.82	1.19	6014136	11.776	39309	49.15	5369	1890	35.2021	5847.31	3	d__Bacteria;p__Chloroflexota;c__Anaerolineae;o__SBR1031;f__A4b;g__GCA-2699585;s__
bin.172	93.55	2.58	7854015	13.4287	16455	70.32	6937	2057	29.6526	7415.29	2	d__Bacteria;p__Myxococcota;c__Myxococcia;o__Myxococcales;f__Myxococcaceae;g__;s__
bin.177	96.13	0	3757720	12.89	163656	41.78	3269	1343	41.0829	3400.6	0	d__Bacteria;p__Bacteroidota;c__Bacteroidia;o__Cytophagales;f__Cyclobacteriaceae;g__Ga0077538;s__
bin.178	96.75	6.44	5730705	100.726	16696	70.81	5432	2693	49.5766	5614.47	0	d__Bacteria;p__Proteobacteria;c__Gammaproteobacteria;o__Burkholderiales;f__Burkholderiaceae;g__Rubrivivax;s__
bin.189_sub	87.44	5.09	8036203	8.9192	13611	60.2	8168	2085	25.5264	9341.26	2	d__Bacteria;p__Eremiobacterota;c__UBP9;o__UBA4705;f__;g__;s__
bin.191	97.02	1.01	4977420	76.9033	748251	63.5	4590	2494	54.3355	4730.98	0	d__Bacteria;p__Proteobacteria;c__Alphaproteobacteria;o__Rhizobiales;f__Hyphomicrobiaceae;g__Ga0077555;s__
bin.198_sub	88.4	2.91	4240481	8.20188	10436	65.27	3712	1218	32.8125	4199.1	2	d__Bacteria;p__Planctomycetota;c__Phycisphaerae;o__UBA1845;f__Fen-1342;g__;s__
bin.200	95.54	2.48	4603075	27.5342	114516	37.87	3697	1271	34.3792	3869.58	0	d__Bacteria;p__Bacteroidota;c__Bacteroidia;o__Chitinophagales;f__Saprospiraceae;g__;s__
bin.204_sub	77.46	3.15	4021188	12.3367	5607	62.39	3762	1157	30.7549	4856.7	5	d__Bacteria;p__Planctomycetota;c__Planctomycetes;o__Pirellulales;f__PALSA-1355;g__;s__
bin.207	94.81	0	2918065	11.4846	53055	54.99	2390	1019	42.636	2520.83	0	d__Bacteria;p__Bacteroidota;c__Kapabacteria;o__Kapabacteriales;f__Kapabacteriaceae;g__Kapabacteria;s__
bin.216	92.53	0.81	3191028	58.864	438348	64.41	3107	1576	50.7242	3357.83	0	d__Bacteria;p__Proteobacteria;c__Alphaproteobacteria;o__Caulobacterales;f__Hyphomonadaceae;g__Hyphomonas;s__Hyphomonas sp001464545
bin.222	96.81	0.7	5463260	94.5893	138175	68.57	4947	2692	54.4168	5110.01	0	d__Bacteria;p__Proteobacteria;c__Gammaproteobacteria;o__Burkholderiales;f__Burkholderiaceae;g__Rubrivivax;s__
bin.223_sub	97.34	2.56	4087724	10.7847	29460	33.83	3629	1186	32.6812	3728.17	3	d__Bacteria;p__Bacteroidota;c__Bacteroidia;o__AKYH767;f__b-17BO;g__UBA2475;s__
bin.228	72.87	0.31	657404	10.908	37375	53.19	727	288	39.6149	997.667	2	d__Bacteria;p__Patescibacteria;c__Paceibacteria;o__UBA9983_A;f__UBA2163;g__C7867-001;s__
bin.229	87.14	8.29	3454345	10.4278	10878	65.82	3504	1850	52.7968	4021.12	2	d__Bacteria;p__Proteobacteria;c__Alphaproteobacteria;o__Rhizobiales;f__Xanthobacteraceae;g__BOG-931;s__
bin.234_sub	94.93	1.3	2354061	17.545	159110	56.61	2349	1560	66.4112	2474.45	1	d__Bacteria;p__Proteobacteria;c__Gammaproteobacteria;o__Burkholderiales;f__Rhodocyclaceae;g__Ga0074130;s__Ga0074130 sp001464495
bin.238	91.81	0	3278692	468.835	15019	73.62	3527	1419	40.2325	3841.63	0	d__Bacteria;p__Actinobacteriota;c__Thermoleophilia;o__Ga0077560;f__Ga0077560;g__Ga0077541;s__Ga0077541 sp001464995
bin.254	98.29	7.74	7079960	15.8876	30998	69.39	6283	2377	37.8322	6392.31	3	d__Bacteria;p__Acidobacteriota;c__Vicinamibacteria;o__Vicinamibacterales;f__Vicinamibacteraceae;g__Luteitalea;s__Luteitalea sp001464065
bin.255	92.58	5.54	9571116	28.3309	34356	71.38	8616	2629	30.513	9306.55	2	d__Bacteria;p__Myxococcota;c__Polyangia;o__Polyangiales;f__Polyangiaceae;g__;s__
bin.260	88.63	5	3456686	419.099	299090	57.12	3415	1509	44.1874	3853.1	0	d__Bacteria;p__Nitrospirota;c__Nitrospiria;o__Nitrospirales;f__Nitrospiraceae;g__Nitrospira;s__
bin.267	99	1.82	4824088	56.8533	134316	69.53	4613	2504	54.2814	4659.6	1	d__Bacteria;p__Proteobacteria;c__Alphaproteobacteria;o__Acetobacterales;f__Acetobacteraceae;g__Elioraea;s__
bin.268_sub	93.16	9.26	7775263	30.6491	85457	70.92	7210	2498	34.6463	7739.37	3	d__Bacteria;p__Actinobacteriota;c__Acidimicrobiia;o__Microtrichales;f__SZUA-35;g__;s__
bin.272	98.58	1.26	3015724	90.898	68588	56.47	2873	1760	61.26	2914.38	0	d__Bacteria;p__Proteobacteria;c__Gammaproteobacteria;o__Ga0077554;f__Ga007554;g__Ga0077554;s__Ga0077554 sp001464965
bin.273	98.55	6.35	4892856	21.2644	101674	63.26	4682	2609	55.724	4750.89	0	d__Bacteria;p__Proteobacteria;c__Gammaproteobacteria;o__Burkholderiales;f__Rhodocyclaceae;g__Sulfuritalea;s__
bin.28	96.88	2.65	7906940	13.3957	22004	69.14	7367	2355	31.9669	7604.25	6	d__Bacteria;p__Myxococcota;c__Polyangia;o__Haliangiales;f__Haliangiaceae;g__;s__
bin.285_sub	79.81	0.59	5001239	7.63922	8277	49.52	4466	1233	27.6086	5595.79	1	d__Bacteria;p__Bacteroidota;c__Bacteroidia;o__Chitinophagales;f__Saprospiraceae;g__;s__
bin.37	71.77	0.84	2959329	7.74959	8284	52.54	3008	948	31.516	4191.17	1	d__Bacteria;p__Bdellovibrionota_A;c__UBA2651;o__UBA2651;f__UBA2651;g__;s__
bin.38	93.97	2.14	5192285	156.237	26322	69.66	4986	2565	51.444	5305.95	0	d__Bacteria;p__Proteobacteria;c__Gammaproteobacteria;o__Burkholderiales;f__Burkholderiaceae;g__Rubrivivax;s__
bin.39_sub	94.09	3.41	6425836	29.1798	173504	64.56	5177	1767	34.1317	5502.18	1	d__Bacteria;p__Planctomycetota;c__Planctomycetes;o__Gemmatales;f__Gemmataceae;g__;s__
bin.53	96.2	0.42	2781792	651.281	302896	63.45	2778	1673	60.2232	2887.73	0	d__Bacteria;p__Proteobacteria;c__Alphaproteobacteria;o__Rhizobiales;f__Methylopilaceae;g__Ga0077545;s__
bin.6	96.97	0.5	4972064	41.376	53913	68.39	4715	2518	53.404	4862.33	1	d__Bacteria;p__Proteobacteria;c__Alphaproteobacteria;o__Acetobacterales;f__Acetobacteraceae;g__Ga0074136;s__
bin.62	96.71	1.69	4296162	42.806	64991	62.44	4270	2288	53.5831	4415.26	1	d__Bacteria;p__Proteobacteria;c__Alphaproteobacteria;o__Rhizobiales;f__Anderseniellaceae;g__QKVK01;s__
bin.65	99.62	1.29	4333412	82.8271	594726	65.34	4272	2330	54.5412	4288.3	2	d__Bacteria;p__Proteobacteria;c__Alphaproteobacteria;o__Rhodobacterales;f__Rhodobacteraceae;g__Tabrizicola;s__
bin.67_sub	93.75	5.27	4259205	21.0434	26479	63.34	4253	2285	53.7268	4536.53	3	d__Bacteria;p__Proteobacteria;c__Alphaproteobacteria;o__Rhizobiales;f__Xanthobacteraceae;g__Pseudolabrys;s__Pseudolabrys sp001464835
bin.73_sub	70.46	4.89	2451820	46.6175	5895	73.86	2869	1064	37.0861	4071.81	2	d__Bacteria;p__Actinobacteriota;c__Thermoleophilia;o__Ga0077560;f__Ga0077560;g__Ga0077541;s__
bin.77	98.64	6.09	12566563	26.8297	202348	55.66	9801	3535	36.0677	9936.13	3	d__Bacteria;p__Chloroflexota;c__Anaerolineae;o__Caldilineales;f__Caldilineaceae;g__;s__
bin.78_sub	96.96	1.83	3082973	121.706	39093	69.81	2960	1695	57.2635	3052.81	0	d__Bacteria;p__Proteobacteria;c__Gammaproteobacteria;o__Xanthomonadales;f__Xanthomonadaceae;g__Arenimonas;s__
bin.83	99.04	1.91	3063417	59.2788	36991	44.19	2874	1557	54.1754	2901.86	1	d__Bacteria;p__Proteobacteria;c__Gammaproteobacteria;o__Burkholderiales;f__Nitrosomonadaceae;g__Nitrosomonas;s__
bin.84_sub	94.26	4.78	7719285	9.51688	15346	62.06	7375	2207	29.9254	7824.1	3	d__Bacteria;p__Acidobacteriota;c__Acidobacteriae;o__Bryobacterales;f__Bryobacteraceae;g__Ga0077553;s__Ga0077553 sp001464575
bin.89	85.73	2.12	3054165	177.466	36104	61.78	3038	1467	48.2883	3543.68	2	d__Bacteria;p__Proteobacteria;c__Alphaproteobacteria;o__Rhizobiales;f__Hyphomicrobiaceae;g__Hyphomicrobium;s__
bin.9	98.42	0.47	6210125	81.8472	274903	63.84	5469	3005	54.9461	5556.8	1	d__Bacteria;p__Proteobacteria;c__Gammaproteobacteria;o__Burkholderiales;f__SG8-41;g__;s__
bin.91	98.38	0.92	3558959	96.0259	285200	63.47	3674	1698	46.2167	3734.5	0	d__Bacteria;p__Proteobacteria;c__Alphaproteobacteria;o__Caulobacterales;f__Hyphomonadaceae;g__SWB02;s__
bin.92	96.57	0.21	4075044	36.878	27158	69.81	4176	2229	53.3764	4324.32	1	d__Bacteria;p__Proteobacteria;c__Gammaproteobacteria;o__Burkholderiales;f__Burkholderiaceae;g__Aquincola;s__
maxbin.001	96.58	2.61	3893264	498.413	1245401	55.23	3582	1525	42.574	3708.84	0	d__Bacteria;p__Acidobacteriota;c__Blastocatellia;o__Pyrinomonadales;f__Pyrinomonadaceae;g__OLB17;s__OLB17 sp001464665
maxbin.021_sub	96.81	5.34	5121343	28.6584	22104	68.25	5307	2835	53.42	5481.87	4	d__Bacteria;p__Proteobacteria;c__Alphaproteobacteria;o__Rhizobiales;f__Beijerinckiaceae;g__Bosea;s__Bosea sp001713455
maxbin.031	93.64	0.91	5908712	53.8016	658842	60.08	5179	2006	38.7333	5530.76	1	d__Bacteria;p__Chloroflexota;c__Anaerolineae;o__SBR1031;f__A4b;g__OLB15;s__
maxbin.043	91.82	4.65	7486203	31.2692	28827	69.19	6536	1911	29.2381	7118.27	2	d__Bacteria;p__Planctomycetota;c__Planctomycetes;o__Gemmatales;f__Gemmataceae;g__Fimbriiglobus;s__
maxbin.048	98.79	2.72	3622855	36.9199	269828	62.15	3440	1719	49.9709	3482.13	4	d__Bacteria;p__Proteobacteria;c__Alphaproteobacteria;o__Rhizobiales;f__Hyphomicrobiaceae;g__Hyphomicrobium;s__Hyphomicrobium sp002928735
maxbin.051	98.23	0.51	8428107	59.4774	92996	50.46	6366	1834	28.8093	6480.71	0	d__Bacteria;p__Bacteroidota;c__Bacteroidia;o__Chitinophagales;f__Saprospiraceae;g__UBA6168;s__
maxbin.058_sub	97.01	2.56	4708242	39.4616	308225	52.94	4205	1668	39.6671	4334.6	1	d__Bacteria;p__Acidobacteriota;c__Blastocatellia;o__Pyrinomonadales;f__Pyrinomonadaceae;g__OLB17;s__OLB17 sp001464455
maxbin.060	93.07	0.68	1769810	50.2863	1744624	47.78	1694	742	43.8017	1820.14	0	d__Bacteria;p__Verrucomicrobiota_A;c__Chlamydiia;o__Parachlamydiales;f__Ga0074140;g__Ga0074140;s__Ga0074140 sp001464115
maxbin.065	96.48	1.15	6515699	33.3017	1794380	60.14	5331	1662	31.1761	5525.5	0	d__Bacteria;p__Planctomycetota;c__Planctomycetes;o__Pirellulales;f__Ga0077529;g__Ga0077529;s__Ga0077529 sp001464525
maxbin.076_sub	95.81	5.47	3853988	38.3888	79363	66.23	3890	2075	53.3419	4060.12	2	d__Bacteria;p__Proteobacteria;c__Alphaproteobacteria;o__Rhizobiales;f__Xanthobacteraceae;g__Pseudolabrys;s__
maxbin.090	97.94	1.58	4900319	37.9902	145307	62.24	4675	2402	51.3797	4773.33	0	d__Bacteria;p__Proteobacteria;c__Alphaproteobacteria;o__Rhizobiales;f__Xanthobacteraceae;g__BOG-931;s__
maxbin.094_sub	97.78	2.24	3028628	33.1217	101081	59.85	3081	1778	57.7085	3150.95	1	d__Bacteria;p__Proteobacteria;c__Alphaproteobacteria;o__Rhizobiales;f__Xanthobacteraceae;g__Ga0077548;s__Ga0077548 sp001464215
maxbin.096_sub	95.23	5.4	5576657	27.7523	25249	67.21	5663	2561	45.2234	5946.66	5	d__Bacteria;p__Proteobacteria;c__Alphaproteobacteria;o__Rhizobiales;f__Kaistiaceae;g__Bauldia;s__
maxbin.105_sub	89.29	9.93	9832443	8.40607	6100	67.76	9465	2157	22.7892	10600.3	6	d__Bacteria;p__Myxococcota;c__Polyangia;o__Polyangiales;f__Ga0077539;g__Ga0077539;s__Ga0077539 sp001465015
maxbin.118	96.74	4.38	6084264	21.2364	13826	65.67	5895	2203	37.3707	6093.65	2	d__Bacteria;p__Actinobacteriota;c__Actinobacteria;o__Mycobacteriales;f__Mycobacteriaceae;g__Mycobacterium;s__
maxbin.121_sub	96.58	7.05	2340461	10.2414	32032	53.83	2423	1182	48.7825	2508.8	8	d__Bacteria;p__Proteobacteria;c__Alphaproteobacteria;o__UBA998;f__UBA3002;g__;s__
maxbin.123_sub	96.03	4.34	5695934	32.9869	56559	41.49	5397	1729	32.0363	5620.12	1	d__Bacteria;p__Bacteroidota;c__Bacteroidia;o__Cytophagales;f__Cyclobacteriaceae;g__ELB16-189;s__
maxbin.128_sub	98.32	4.34	7497450	18.963	13199	49.68	6434	1792	27.852	6543.94	2	d__Bacteria;p__Bacteroidota;c__Bacteroidia;o__Chitinophagales;f__Saprospiraceae;g__;s__
maxbin.150	98.57	1.95	3773151	14.8189	120514	34.07	3408	1182	34.6831	3457.44	1	d__Bacteria;p__Bacteroidota;c__Bacteroidia;o__AKYH767;f__b-17BO;g__;s__
maxbin.159	75	1.95	1096381	12.5389	113970	46.09	1113	396	35.5795	1484	0	d__Bacteria;p__Patescibacteria;c__Saccharimonadia;o__Saccharimonadales;f__UBA10212;g__;s__
maxbin.168	83.79	7.34	2922170	12.6951	6076	44.93	3192	1428	44.7368	3809.52	1	d__Bacteria;p__Proteobacteria;c__Gammaproteobacteria;o__Burkholderiales;f__Nitrosomonadaceae;g__Nitrosomonas;s__Nitrosomonas ureae
maxbin.174_sub	70.85	7.79	4294494	13.9668	7655	63.91	4336	1507	34.7555	6119.97	4	d__Bacteria;p__Gemmatimonadota;c__Gemmatimonadetes;o__Gemmatimonadales;f__Gemmatimonadaceae;g__SCN-70-22;s__
maxbin.180	99.26	6.94	4560916	11.3673	51067	40.05	4430	1506	33.9955	4463.03	4	d__Bacteria;p__Bacteroidota;c__Bacteroidia;o__Chitinophagales;f__Chitinophagaceae;g__UBA1931;s__
maxbin.188	98.89	0.32	4075067	26.868	224441	59.59	3936	2223	56.4787	3980.18	0	d__Bacteria;p__Proteobacteria;c__Gammaproteobacteria;o__Burkholderiales;f__SG8-41;g__Ga0077527;s__
maxbin.211	98.51	5.75	5869822	13.1356	85366	39.88	5045	1504	29.8117	5121.31	0	d__Bacteria;p__Bacteroidota;c__Bacteroidia;o__Chitinophagales;f__Saprospiraceae;g__;s__
maxbin.218_sub	98.63	7.72	6121472	17.3472	73012	64.61	5225	2288	43.7895	5297.58	5	d__Bacteria;p__Proteobacteria;c__Gammaproteobacteria;o__Xanthomonadales;f__SZUA-5;g__;s__
maxbin.277_sub	78.63	8.28	4693308	7.11079	7120	42.61	4540	1374	30.2643	5773.88	6	d__Bacteria;p__Bacteroidota;c__Bacteroidia;o__Chitinophagales;f__Chitinophagaceae;g__Ferruginibacter;s__
maxbin.316_sub	77.25	6.58	3071335	6.91583	3113	67.08	3674	1142	31.0833	4755.99	9	d__Bacteria;p__FCPU426;c__Palsa-1180;o__;f__;g__;s__
maxbin.317	90.32	0.72	5730710	15.6778	21703	68.02	5235	1655	31.6141	5796.06	2	d__Bacteria;p__Planctomycetota;c__UBA11346;o__UBA11346;f__UBA11346;g__UBA11346;s__
